# High-Yield Recovery of Reactive Nitrogen as Cyanophycin by Engineering *Acinetobacter baylyi* ADP1 under Wastewater-Relevant Conditions

**DOI:** 10.64898/2026.06.25.733799

**Authors:** Kevin Fitzgerald, Keith Tyo

## Abstract

Municipal wastewater constitutes a major reservoir of unutilized reactive nitrogen, representing a significant opportunity for biological valorization. The biopolymer cyanophycin is promising as a means of nitrogen capture and recovery, but current production strategies are not optimized for the physicochemical constraints of municipal wastewater systems. Here, we engineered the naturally competent soil bacterium *Acinetobacter baylyi* ADP1 ISx to synthesize cyanophycin from carbon and nitrogen sources prevalent in municipal wastewater and over a range of wastewater-relevant temperatures. To overcome the recurring problem of arginine availability limiting cyanophycin synthesis, we engineered an arginine-producing strain (AP1) which accumulated cyanophycin when grown on acetate and ammonium (19% CDW), nitrate (9% CDW), or urea (29% CDW) and without arginine supplementation. During this work, we observed that conditions associated with reduced cell fitness correlated with increased intracellular cyanophycin content. As temperature strongly influences cell growth but cannot be realistically modulated in wastewater contexts, we investigated the potential of induced fructose-auxotrophy to modulate cell growth independently from temperature. This intervention, accomplished with a single knockout (Δ*gap*), expanded the effective range of cyanophycin accumulation from 12 °C up to 30 °C. Collectively, these results establish the relevance of arginine-producing strains for cyanophycin biosynthesis and position *A. baylyi* as a promising chassis for continued development under real-world wastewater conditions.
