## Supplementary Tables 1 and 2 for "High-Yield Recovery of Reactive Nitrogen as Cyanophycin by Engineering *Acinetobacter baylyi* ADP1 under Wastewater-Relevant Conditions"

### Sheet: Table S1 - DNA Sequences
	Item	Nucleotide Sequence	Length (bp)	Description	Source
	λt0-kanRl-acI-trc-mCherry-rrnB1 Landing Pad	attctcaccaataaaaaacgcccggcggcaaccgagcgttctgaacaaatccagatggagttctgaggtcattactggatctatcaacaggagtccaagcgagctcggtactaaaacaattcatccagtaaaatataatattttattttctcccaatcaggcttgatccccagtaagtcaaaaaatagctcgacatactgttcttccccgatatcctccctgatcgaccggacgcagaaggcaatgtcataccacttgtccgccctgccgcttctcccaagatcaataaagccacttactttgccatctttcacaaagatgttgctgtctcccaggtcgccgtgggaaaagacaagttcctcttcgggcttttccgtctttaaaaaatcatacagctcg…	3528	Landing pad used for initial knockouts, selected for via kanamycin	Biggs et al. (2020)
	RSF1010-T5-sgRNA (KanR)-TDK-Cas9	ggtcgggattgccgccgctgtgcctccatgatagcctacgagacagcacattaacaatggggtgtcaagatggttaaggggagcaacaaggcggcggatcggctggccaagctcgaagaacaacgagcgcgaatcaatgccgaaattcagcgggagcgggcaagggaacagcagcaagagcgcaagaacgaaacaaggcgcaaggtgctggtgggggccatgattttggccaaggtgaacagcagcgagtggccggaggatcggctcatggcggcaatggatgcgtaccttgaacgcgaccacgaccgcgccttgttcggtctgccgccacgccagaaggatgagccgggctgaatgatcgaccgagacaggccctgcggggctgcacacgcgccccca…	11965	Cas9 counterselection plasmid with sgRNA targeting kanR	Biggs et al. (2020)
	specR Landing Pad	ccagccaggacagaaatgcctcgacttcgctgctacccaaggttgccgggtgacgcacaccgtggaaacggatgaaggcacgaacccagtggacataagcctgttcggttcgtaagctgtaatgcaagtagcgtatgcgctcacgcaactggtccagaaccttgaccgaacgcagcggtggtaacggcgcagtggcggttttcatggcttgttatgactgtttttttggggtacagtctatgcctcgggcatccaagcagcaagcgcgttacgccgtgggtcgatgtttgatgttatggagcagcaacgatgttacgcagcagggcagtcgccctaaaacaaagttaaacattatgagggaagcggtgatcgccgaagtatcgactcaactatcagagg…	1197	specR with associated promoter used as landing pad for recA KOs	RSF1010-T5-sgRNA (KanR)-TDK-Cas9
	pBAV1k-lacI-trc-_-rrnB1 Backbone	CGCCGCTTAATTAATTAATCCAGAGGCATCAAATAAAACGAAAGGCTCAGTCGAAAGACTGGGCCTTTCGTTTTATCTGTTGTTTGTCGGTGAACGCTCTCCTGAGTAGGACAAATCCGCCGCCCTAGACCTAGTGTCATTTTATTTCCCCCGTTTCAGCATCAAGAACCTTTGCATAACTTGCTCTATATCCACACTGATAATTGCCCTCAAACCATAATCTAAAGGCGCTAGAGTTTGTTGAAACAATATCTTTTACATCATTCGTATTTAAAATTCCAAACTCCGCTCCCCTAAGGCGAATAAAAGCCATTAAATCTTTTGTATTTACCAAATTATAGTCATCCACTATATCTAAGAGTAAATTCTTCAATTCTCTTTTTTGGCTTTCATCAAGTG…	4281	Plasmid backbone used for IPTG-inducible gene expression	Biggs et al. (2020)
	mCherry	atggtgagcaagggcgaggaggataacatggccatcatcaaggagttcatgcgcttcaaggttcacatggagggctccgtgaacggccacgagttcgagatcgagggcgagggcgagggccgcccctacgagggcacccagaccgccaagctgaaggtgaccaagggtggccccctgcccttcgcctgggacatcctgtcccctcagttcatgtacggctccaaggcctacgtgaagcaccccgccgacatccccgactacttgaagctgtccttccccgagggcttcaagtgggagcgcgtgatgaacttcgaggacggcggcgtggtgaccgtgacccaggactcctccctgcaagacggcgagttcatctacaaggtgaagctgcgcggcaccaac…	732	red fluorescent protein	Biggs et al. (2020)
	6308cphA1	atgaaaatccttaagacgcaaaccttacgcgggccaaactattggtcaatccgtcgccaaaagcttatccagatgcgcctggaccttgaggatgttgccgaaaagccaagtaatctgatcccagggttctatgagggtctggtgaaaatcctgccgagcctggtggaacatttttgctcgcgcgaccatcgtgggggttttttagagcgcgtccaagaggggacctacatgggacatattgtggaacacattgcactggaactgcaggaattagccggaatgccagtcggatttggtcgtacccgtgagacatccaccccaggtatttataatgtcgtatttgaatatgtttacgaggaggcgggccgctatgctggtcgcgtagccgttcgtttatgc…	2625	Cyanophycin synthetase 1 from Synechocystis sp. PCC6308	Peptide sequence retrieved from UniProt (P56947) and codon optimized for expression in E. coli
	AbcphA1	gtgaatatcatatcaacatcggtctacgtcggtcctaatgtctatgcaagcattcctttgattcgtttggtgattgatttaaatccgcattatataactcaattggcctctatgggatcagaggtgttagaaaatctggaaaaagtgatccccacattaaaaacagagcaagatgcaaagcttcagcataaattagaggaattaagacaagctcctcagcaacagattggagagcttgtggctattctggcgttgcatttacagcgccttgctggtcagaaaggaggagctgcatttagtgcttactgtcatgaggatgaaactgagattttatacagttatgaatcagaagaaattggtattgaagcgggcgaagtagtgtgtgacatgctggttgca…	2745	Cyanophycin synthetase 1 from Acinetobacter baylyi ADP1	Genbank, NC_005966.1[1275969..1292350]
	TmcphA1	ATGAATATTATCTCGACTTCAGTGTTTGTTGGCCCGAATACGTTCGCACGGACTCCACTAATTCGTCTCACTGTGGATATCGACCCACACTATGCGGAAAAGTTAAATACTTTAGGATCAGAAGTTTATCAGGCTCTTGATCAGGTTGTTCCTGGGATGTCCTCCGACCCCGTGGAACAGGCACCTGGTATGTTGATAGCCCGCCTGGCCTTAAAACTTCAACACCTGGCAGGCATGGAAGGTGGTATTGCATTTACGTCCACAAGTCAGGCTGATGATGAGGCTGAAGTGCTGTATAGCTATGAGACCGAGGACATTGGGCTCGAAGCCGGAGAAGTGGCGTGTGACATGTTGGTTGCATTAGCACGGGCCGAAGCAGATGTTCGTGCCGTCGACTTA…	2703	Cyanophycin synthetase 1 from Tatumella morbirosei	Exact sequence provided by Prof. Martin Shmeing (McGill University)
	argB (E. coli)	atgatgaatccattaattatcaaactgggcggcgtactgctggatagtgaagaggcgctggaacgtctgtttagcgcactggtgaattatcgtgagtcacatcagcgtccgctggtgattgtgcacggcggcggttgcgtggtggatgagctgatgaaagggctgaatctgccggtgaaaaagaaaaacggcctgcgggtgacgcctgctgatcagatagacattatcaccggagcactggcgggaacggcaaataaaaccctgttggcatgggcgaagaaacatcagattgcggccgtaggtttgtttctcggtgacggcgacagcgtcaaagtgacccagcttgatgaagagttaggtcatgttggactggcgcagccaggttcgcctaagcttatc…	786	argB homolog from E. coli K-12	Genbank. NC_000913.3[4154382..4158417]

### Sheet: Table S2 - Primers
	Abbreviations:
	LP = Landing Pad (i.e. DNA fragment used in the construction of the initial kanR integration cassette)
	SL = Scarless (i.e. DNA fragment incubated alongside RSF1010-T5-sgRNA (KanR)-TDK-Cas9 during counterselection)
	Primer Name	Sequence	Length (bp)	Description
	KSF164	ggctttacctctccacttac	20	ΔcphAI LP cloning
	KSF165	ggcgttttttattggtgagaatttgattttacctcactctagtatttc	48	ΔcphAI LP cloning
	KSF166	gaaatactagagtgaggtaaaatcaaattctcaccaataaaaaacgcc	48	ΔcphAI LP cloning
	KSF167	ggatgagatcgttgaaaacacaaaggttcttgatgctgaaac	42	ΔcphAI LP cloning
	KSF168	gtttcagcatcaagaacctttgtgttttcaacgatctcatcc	42	ΔcphAI LP cloning
	KSF169	gttcaacctgtgcagattct	20	ΔcphAI LP cloning
	KSF170	caactcagtttgccagttg	19	ΔcphAI sequencing
	KSF171	ctgagcactttctttaaccatatg	24	ΔcphAI sequencing
	KSF157	aatggatgagatcgttgaaaacattgattttacctcactctagtatttc	49	ΔcphAI SL cloning
	KSF158	gaaatactagagtgaggtaaaatcaatgttttcaacgatctcatccatt	49	ΔcphAI SL cloning
	KSF184	ctttatttagaattctgatacggc	24	ΔargR LP cloning
	KSF185	ggcgttttttattggtgagaatctatcgacctataaggcgtg	42	ΔargR LP cloning
	KSF186	cacgccttataggtcgatagattctcaccaataaaaaacgcc	42	ΔargR LP cloning
	KSF187	cattgaatagcgattaaatcaaaatgcaaaggttcttgatgctgaa	46	ΔargR LP cloning
	KSF188	ttcagcatcaagaacctttgcattttgatttaatcgctattcaatg	46	ΔargR LP cloning
	KSF189	gcattattaaaagccacgattttac	25	ΔargR LP cloning
	KSF190	gatgaagtcgatttacgtcttg	22	ΔargR sequencing
	KSF191	cattgaatagcgattaaatcaaaatgctatcgacctataaggcgt	45	ΔargR SL cloning
	KSF192	acgccttataggtcgatagcattttgatttaatcgctattcaatg	45	ΔargR SL cloning
	KSF259	caaaggttcttgatgctgaaac	21	pBAV1K insert sequencing primer
	KSF260	gcaggtcgtaaatcactg	21	pBAV1K insert sequencing primer
	KSF294	gaccgatgttgatatgatattcacggtctgtttcctgtgtgaaattg	21	pBAV1K-lacI-trc-AbCphA1 pre-Gibson cloning
	KSF295	caatttcacacaggaaacagaccgtgaatatcatatcaacatcggtc	21	pBAV1K-lacI-trc-AbCphA1 pre-Gibson cloning
	KSF296	gcatcgatcgggccctgaggcttaacctcttggtaagatcat	21	pBAV1K-lacI-trc-AbCphA1 pre-Gibson cloning
	KSF297	atgatcttaccaagaggttaagcctcagggcccgatcgatgc	21	pBAV1K-lacI-trc-AbCphA1 pre-Gibson cloning
	KSF324	cggataacaatttcacacagg	21	pBAV1K-lacI-trc-TmCphA1 pre-Gibson cloning
	KSF325	aatggggatgcgactagg	18	pBAV1K-lacI-trc-TmCphA1 pre-Gibson cloning
	KSF326	cctgataatcaccctagtcg	20	pBAV1K-lacI-trc-TmCphA1 pre-Gibson cloning
	KSF327	gatgcctctggattaattaattaag	25	pBAV1K-lacI-trc-TmCphA1 pre-Gibson cloning
	KSF329	atgaaaatccttaagacgcaaac	23	pBAV1K-lacI-trc-6308CphA1 pre-Gibson cloning
	KSF330	ttattcggaggacagatgg	19	pBAV1K-lacI-trc-6308CphA1 pre-Gibson cloning
	KSF331	aaagtaccatctgtcctccgaataacgccgcttaattaattaatcc	46	pBAV1K-lacI-trc-6308CphA1 pre-Gibson cloning
	KSF332	gtttgcgtcttaaggattttcatggtctgtttcctgtgtgaaattg	46	pBAV1K-lacI-trc-6308CphA1 pre-Gibson cloning
	KSF370	cgaatctatgatcttttatatcaaaaatc	29	ΔFbsJ LP cloning
	KSF371	ggcgttttttattggtgagaatcattttaatatcctaaaaatataattttgtgtg	55	ΔFbsJ LP cloning
	KSF372	cacacaaaattatatttttaggatattaaaatgattctcaccaataaaaaacgcc	55	ΔFbsJ LP cloning
	KSF373	ctaattcaaagcataatattgcaaaggttcttgatgctgaaac	43	ΔFbsJ LP cloning
	KSF374	gtttcagcatcaagaacctttgcaatattatgctttgaattag	43	ΔFbsJ LP cloning
	KSF375	caaaaattaagaaacttagcatacgc	26	ΔFbsJ LP cloning
	KSF376	cattatataaaggtattgagttaagttttg	30	ΔFbsJ sequencing
	KSF377	caccaactacttttcctgctttag	24	ΔFbsJ sequencing
	KSF390	ctaattcaaagcataatattgcattttaatatcctaaaaatataattttgtgtg	54	ΔFbsJ SL cloning
	KSF391	cacacaaaattatatttttaggatattaaaatgcaatattatgctttgaattag	54	ΔFbsJ SL cloning
	KSF378	ctttggcgtttcgatctg	18	ΔACIAD3341 LP cloning
	KSF379	ggcgttttttattggtgagaatcataagcttatatctttgttatcaatctttc	53	ΔACIAD3341 LP cloning
	KSF380	gaaagattgataacaaagatataagcttatgattctcaccaataaaaaacgcc	53	ΔACIAD3341 LP cloning
	KSF381	gatctatccagcacgtaagttattcaaaggttcttgatgctgaa	44	ΔACIAD3341 LP cloning
	KSF382	ttcagcatcaagaacctttgaataacttacgtgctggatagatc	44	ΔACIAD3341 LP cloning
	KSF383	gaaaccaaatgtccagacc	19	ΔACIAD3341 LP cloning
	KSF384	ctggtggtaatgagttctgtg	21	ΔACIAD3341 sequencing
	KSF385	gcatttggaactgaataaacacc	23	ΔACIAD3341 sequencing
	KSF392	gatctatccagcacgtaagttattcataagcttatatctttgttatcaatctttc	55	ΔACIAD3341 SL cloning
	KSF393	gaaagattgataacaaagatataagcttatgaataacttacgtgctggatagatc	55	ΔACIAD3341 SL cloning
	KSF428	gcacacctaagatgattcg	19	ΔargB LP cloning
	KSF429	gcgttttttattggtgagaattcgcctctccttaataagcc	41	ΔargB LP cloning
	KSF430	ggcttattaaggagaggcgaattctcaccaataaaaaacgc	41	ΔargB LP cloning
	KSF431	ctttttgatatatgtagcggatatacgtcaaaggttcttgatgctgaaac	50	ΔargB LP cloning
	KSF432	gtttcagcatcaagaacctttgacgtatatccgctacatatatcaaaaag	50	ΔargB LP cloning
	KSF433	cctttccagagcgaaattttg	21	ΔargB LP cloning
	KSF434	cgtaaaatgttcaacgatggtc	22	ΔargB sequencing
	KSF435	ggtactagattgagccataagg	22	ΔargB sequencing
	KSF436	atgatgaatccattaattatcaaactgg	28	E. coli argB SL cloning
	KSF437	caacaaaacttaagctaaaatccg	24	E. coli argB SL cloning
	KSF438	ccagtttgataattaatggattcatcattcgcctctccttaataagcc	48	E. coli argB SL cloning
	KSF439	ggcttattaaggagaggcgaatgatgaatccattaattatcaaactgg	48	E. coli argB SL cloning
	KSF440	tgatatatgtagcggatatacgtcaacaaaacttaagctaaaatcc	46	E. coli argB SL cloning
	KSF441	ggattttagcttaagttttgttgacgtatatccgctacatatatca	46	E. coli argB SL cloning
	KSF514	ccagactcacaagacttttc	20	Δfba LP cloning
	KSF515	gtttcagcatcaagaacctttgatggttgatcgttataaataattagtc	49	Δfba LP cloning
	KSF516	gactaattatttataacgatcaaccatcaaaggttcttgatgctgaaac	49	Δfba LP cloning
	KSF517	cactacctgggaggatattatgattctcaccaataaaaaacgc	43	Δfba LP cloning
	KSF518	gcgttttttattggtgagaatcataatatcctcccaggtagtg	43	Δfba LP cloning
	KSF519	gtgtttttaaaagaaccggc	20	Δfba LP cloning
	KSF520	gtaaaatatcaatcagagcatagc	24	Δfba sequencing
	KSF521	ctcgaacgtgcctaatcg	18	Δfba sequencing
	KSF522	cactacctgggaggatattatgatggttgatcgttataaataattagtc	49	Δfba SL cloning
	KSF523	gactaattatttataacgatcaaccatcataatatcctcccaggtagtg	49	Δfba SL cloning
	KSF524	ggtgtcaattggtaagttctg	21	Δgap LP cloning
	KSF525	gtttcagcatcaagaacctttgcctacgcaaatgacagc	39	Δgap LP cloning
	KSF526	gctgtcatttgcgtaggcaaaggttcttgatgctgaaac	39	Δgap LP cloning
	KSF527	cattaattagaggacgtatctgtgattctcaccaataaaaaacgc	45	Δgap LP cloning
	KSF528	gcgttttttattggtgagaatcacagatacgtcctctaattaatg	45	Δgap LP cloning
	KSF529	gaagctatattctggcaagc	20	Δgap LP cloning
	KSF530	gtggcagagtaatatcttttcc	22	Δgap sequencing
	KSF531	gattctggctggtcttgg	18	Δgap sequencing
	KSF532	cattaattagaggacgtatctgtgcctacgcaaatgacagcttaa	45	Δgap SL cloning
	KSF533	ttaagctgtcatttgcgtaggcacagatacgtcctctaattaatg	45	Δgap SL cloning
